# Evaluating transportability of *in-vitro* cellular models to *in-vivo* human phenotypes using gene perturbation data

**DOI:** 10.1101/2024.10.17.618648

**Authors:** Laurence J Howe, Yury Aulchenko, George Davey Smith, Neil M Davies, Jorge Esparza-Gordillo, Toby Johnson, Jimmy Z Liu, Tom G Richardson, Philippe Sanseau, Robert A Scott, Daniel D Seaton, Ashwini Sharma, Adrian Cortes

## Abstract

Gene perturbation screens (e.g. CRISPR-Cas9) assess the impact of gene disruption on *in-vitro* cellular phenotypes (e.g., proliferation, anti-viral response, transcriptomics). *In-vitro* experiments can be useful models for understanding the aetiology of *in-vivo* (organismal) phenotypes. For example, anti-viral response in immune cells and infectious disease outcomes. However, assessing whether an *in-vitro* cellular model is effectively capturing *in-vivo* biology is challenging.

An *in-vitro* model is ‘transportable’ to an *in-vivo* phenotype of interest if perturbations impacting the *in-vitro* phenotype also impact the *in-vivo* phenotype with mechanism-consistent directionality and effect sizes. We propose a framework; Gene Perturbation Analysis for Transportability (GPAT), to assess model transportability using gene perturbation effect estimates from perturbation screens (*in-vitro* cellular phenotypes) and loss-of-function burden tests (*in-vivo* phenotypes).

Using UK Biobank whole-genome sequence data and data from published genome-wide CRISPR-Cas9 screens, we evaluated transportability of *in-vitro* cellular models to *in-vivo* human phenotypes. In hypothesis-driven analyses, we found evidence that higher lysosomal cholesterol accumulation *in-vitro* is a transportable model for lower LDL-cholesterol measured in human blood plasma (P = 0.0006), consistent with the known role of lysosomes in lipid biosynthesis. In contrast, we found limited evidence for other putative *in-vitro* models. In hypothesis-free analyses, we found strong evidence for transportability of proliferation in cancer cell lines for *in-vivo* human plasma cellular phenotypes. For example, higher proliferation in an erythroleukemia cell line and lower plasma lymphocyte percentage. GPAT enables systematic evaluation of the transportability of *in-vitro* cellular models to *in-vivo* phenotypes, informing assay prioritization and supporting novel hypothesis generation.
