## Supplementary Tables for "Evaluating transportability of *in-vitro* cellular models to *in-vivo* human phenotypes using gene perturbation data"

### Sheet: ST1 LoF-IV & MR for LDL & CHD
Estimator or parameter	LoF-IV		Mendelian randomization
	OR (95% C.I.)	P-value	OR (95% C.I.)	P-value
Fixed-effects IVW	1.43 (1.31, 1.56)	2.1x10-16	1.46 (1.43, 1.49)	3.4x10-244
Heterogeneity	N/A	0.0003	N/A	<0.0001
Random-effects IVW	1.52 (1.27, 1.81)	3.10x10-6	1.46 (1.37, 1.56)	1.2x10-28
Weighted median	1.31 (1.16, 1.47)	8.0x10-6	1.35 (1.27, 1.44)	3.3x10-22
Weighted mode	1.33 (1.19, 1.48)	1.8x10-6	1.36 (1.29, 1.43)	1.4x10-28
MR Egger (estimate)	1.37 (1.20, 1.56)	1.2x10-5	1.45 (1.37, 1.53)	1.3x10-33
MR Egger (intercept)	1.02 (0.99, 1.07)	0.19	1.00 (1.00, 1.00)	0.8
IVW = Inverse-variance weighted

### Sheet: ST2 Gene-set enrichment
Cellular phenotype	Number of genes	Human phenotype	% of screen hits with LoF evidence	% of non-hits with LoF evidence1	Enrichment ratio	Enrichment P-value
Chondrocyte proliferation	109	Adulthood height	0.165	0.103	1.6	0.049
Insulin content	522	Hba1c	0.046	0.057	0.8	0.31
		Type II diabetes (OR)	0.085	0.074	1.14	0.96
Adipocyte differentiation	27	Body mass index	0.185	0.072	2.57	0.06
		Waist circumference	0.148	0.074	1.99	0.27
		Body fat percentage	0.111	0.072	1.54	0.68
Lysosomal cholesterol accumulation	112	LDL-cholesterol	0.098	0.065	1.5	0.23
1 all other protein-coding genes in the genome.

### Sheet: ST3 LoF-IV for LCA & LDL
LoF-IV estimator or parameter	Estimate (95% C.I.)	P-value
Fixed-effects IVW	-0.006 (-0.010, -0.003)	0.0006
Heterogeneity	N/A	1.4x10-24
Random-effects IVW	-0.010 (-0.020, 0.001)	0.06
Leave-one-out (LDLR) fixed-effects IVW	-0.004 (-0.008, -0.001)	0.02
Weighted median	-0.004 (-0.010, 0.002)	0.15
Weighted mode	-0.003 (-0.008, 0.002)	0.22
MR Egger (estimate)	-0.010 (-0.026, 0.006)	0.23
MR Egger (intercept)	0.010 (-0.031, 0.050)	0.64

### Sheet: ST4 LoF-IV for Chond & Height
LoF-IV estimator or parameter	Estimate (95% C.I.)	P-value
Fixed-effects IVW	-0.007 (-0.020, 0.006)	0.28
Heterogeneity	N/A	4.9x10-15
Random-effects IVW	0.001 (-0.016, 0.039)	0.42
Weighted median	-0.020 (-0.042, 0.003)	0.09
Weighted mode	-0.017 (-0.038, 0.003)	0.1
MR Egger (estimate)	-0.014 (-0.086, 0.058)	0.71
MR Egger (intercept)	0.006 (-0.057, 0.070)	0.85

### Sheet: ST5 LoF-IV for AdipoDif
LoF-IV estimator or parameter	Phenotype	Estimate (95% C.I.)	P-value
Fixed-effects IVW	Body mass index	0.007 (-0.006, 0.021)	0.3
	Waist circumference	0.013 (-0.001, 0.027)	0.07
	Body fat percentage	-0.007 (-0.020, 0.006)	0.28
Heterogeneity	Body mass index	N/A	0.03
	Waist circumference	N/A	0.01
	Body fat percentage	N/A	0.03
Random effects IVW	Body mass index	0.005 (-0.011, 0.021)	0.55
	Waist circumference	0.008 (-0.010, 0.026)	0.39
	Body fat percentage	0.011 (-0.016, 0.039)	0.42
Weighted Median	Body mass index	0.016 (-0.003, 0.034)	0.1
	Waist circumference	0.018 (-0.002, 0.038)	0.07
	Body fat percentage	-0.020 (-0.042, 0.003)	0.09
Weighted Mode	Body mass index	0.010 (-0.006, 0.026)	0.25
	Waist circumference	0.020 (0.003, 0.037)	0.03
	Body fat percentage	-0.017 (-0.038, 0.003)	0.1
MR Egger (estimate)	Body mass index	-0.036 (-0.100, 0.027)	0.27
	Waist circumference	-0.032 (-0.098, 0.035)	0.36
	Body fat percentage	-0.014 (-0.086, 0.058)	0.71
MR Egger (intercept)	Body mass index	0.072 (-0.028, 0.0172)	0.17
	Waist circumference	0.073 (-0.032, 0.178)	0.19
	Body fat percentage	0.006 (-0.057, 0.070)	0.85

### Sheet: ST6 LoF-IV for InsulCont
LoF-IV estimator or parameter	Phenotype	Estimate (95% C.I.)	P-value
Fixed-effects IVW	Hba1c	-0.002 (-0.006, 0.003)	0.48
	T2D (OR)	1.00 (0.99, 1.02)	0.68
Heterogeneity	Hba1c	N/A	6.1x10-6
	T2D	N/A	0.27
Random effects IVW	Hba1c	0.00 (-0.005, 0.005)	1
	T2D (OR)	1.01 (0.99, 1.02)	0.57
Weighted Median	Hba1c	-0.006 (-0.013, 0.002)	0.15
	T2D (OR)	0.99 (0.96, 1.02)	0.42
Weighted Mode	Hba1c	-0.006 (-0.014, 0.002)	0.13
	T2D (OR)	1.00 (0.96, 1.03)	0.76
MR Egger (estimate)	Hba1c	-0.009 (-0.021, 0.003)	0.15
	T2D (OR)	1.01 (0.97, 1.05)	0.56
MR Egger (intercept)	Hba1c	0.008 (-0.004, 0.021)	0.2
	T2D (OR)	0.99 (0.95, 1.03)	0.65

### Sheet: ST7 BioGRID_ORCS data
BioGRID_ORCS_exposure_id	AUTHOR	CONDITION_NAME	IN-VITRO PHENOTYPE	NUMBER_OF_HITS	CELL_TYPE	SCREEN_RATIONALE	NOTES
1057	Patil A (2019)	CC-122 (Avadomide)	response to chemicals	1	Primary Effusion Lymphoma Cell Line	Increased drug resistance	Phenotypic readout: cell proliferation|The authors performed positive selection screens to identify Cereblon modulating agent (CM) effectors, genes whose inactivation confers resistance to LEN, POM, or CC-122 in PEL cells.
1746	Thummuri D (2022)	Niraparib	response to chemicals	1	Pancreatic Adenocarcinoma Cell Line	Increased resistance to drug	KO of the hit gene results in increased resistance to drug
2166	Koren I (2018)	-	protein/peptide accumulation	1	Embryonic Kidney Cell Line	Regulation of protein stability	Authors screened for genes whose KO inhibits the degradation of a GFP-peptide fusion: MSRB2 (R-3 motif) to determine which adaptors are involved in degradation of which C-terminal motif
2145	Koren I (2018)	-	protein/peptide accumulation	2	Embryonic Kidney Cell Line	Regulation of protein stability	Authors screened for genes whose KO inhibits the degradation of a GFP-peptide fusion: GIPLRNLGIR*
2149	Koren I (2018)	-	protein/peptide accumulation	2	Embryonic Kidney Cell Line	Regulation of protein stability	Authors screened for genes whose KO inhibits the degradation of a GFP-peptide fusion: GIPLRGLLKRPCLRG*
2150	Koren I (2018)	-	protein/peptide accumulation	2	Embryonic Kidney Cell Line	Regulation of protein stability	Authors screened for genes whose KO inhibits the degradation of a GFP-peptide fusion: GIPLRMSATVVDAVNAAPLSGSKEMSLEEPKKMTREDWRKKKELEEQRKLQRTSRG*
2152	Koren I (2018)	-	protein/peptide accumulation	2	Embryonic Kidney Cell Line	Regulation of protein stability	Authors screened for genes whose KO inhibits the degradation of a GFP-peptide fusion: GIPLRPHKRLLKGSQYG*
2161	Koren I (2018)	-	protein/peptide accumulation	2	Embryonic Kidney Cell Line	Regulation of protein stability	Authors screened for genes whose KO inhibits the degradation of a GFP-peptide fusion: GIPLRNLTYLDEEVDINGTHTYTCNVSNPVSWESHTLNLTRTARMPIKSFASGHSWSSLSFSPPCSWGHLLLLRLAPQTQGEAIRDLS*
2165	Koren I (2018)	-	protein/peptide accumulation	2	Embryonic Kidney Cell Line	Regulation of protein stability	Authors screened for genes whose KO inhibits the degradation of a GFP-peptide fusion: MGAT2 (R-3 motif) to determine which adaptors are involved in degradation of which C-terminal motif
2167	Koren I (2018)	-	protein/peptide accumulation	2	Embryonic Kidney Cell Line	Regulation of protein stability	Authors screened for genes whose KO inhibits the degradation of a GFP-peptide fusion: NPPB (R-3 motif) to determine which adaptors are involved in degradation of which C-terminal motif
1060	Patil A (2019)	Pomalidomide	response to chemicals	3	Primary Effusion Lymphoma Cell Line	Increased drug resistance	Phenotypic readout: cell proliferation|The authors performed positive selection screens to identify Cereblon modulating agent (CM) effectors, genes whose inactivation confers resistance to LEN, POM, or CC-122 in PEL cells.
1061	Patil A (2019)	Pomalidomide	response to chemicals	3	Primary Effusion Lymphoma Cell Line	Increased drug resistance	Phenotypic readout: cell proliferation|The authors performed positive selection screens to identify Cereblon modulating agent (CM) effectors, genes whose inactivation confers resistance to LEN, POM, or CC-122 in PEL cells.
2147	Koren I (2018)	-	protein/peptide accumulation	3	Embryonic Kidney Cell Line	Regulation of protein stability	Authors screened for genes whose KO inhibits the degradation of a GFP-peptide fusion: GIPLRSAPEVRDAAFEALGTALKVVGEKAVNPFLADVDKLKLDKIKECSEKVELIHGKKAGLAADKKEFKPLPGRTAASGRRWG*
1744	Thummuri D (2022)	Gemcitabine	response to chemicals	4	Pancreatic Adenocarcinoma Cell Line	Increased drug resistance	KO of hit gene results in increased resistance to gemcitabine
2146	Koren I (2018)	-	protein/peptide accumulation	4	Embryonic Kidney Cell Line	Regulation of protein stability	Authors screened for genes whose KO inhibits the degradation of a GFP-peptide fusion: GIPLRQIQQRGQRRSAA*
2159	Koren I (2018)	-	protein/peptide accumulation	4	Embryonic Kidney Cell Line	Regulation of protein stability	Authors screened for genes whose KO inhibits the degradation of a GFP-peptide fusion: GIPLRIRPEAENKSRKKKPPVSPPLLLVQDSETTGRQIEDRVALLLSEEVELSSTPPLPASRILKEGWERAGQCPPPPERKQSFLWEGSALTGAWQGRAR*
2160	Koren I (2018)	-	protein/peptide accumulation	4	Embryonic Kidney Cell Line	Regulation of protein stability	Authors screened for genes whose KO inhibits the degradation of a GFP-peptide fusion: GIPLRTRKAYGGAYDVMSSKHLCGDTNYAWPTAEIAVMGAKGAVEIIFKGHENVEAAQAEYIEKFANPFPAAVRGFVDDIIQPSSTRARICCDLDQGRAR*
1056	Patil A (2019)	CC-122 (Avadomide)	response to chemicals	5	Primary Effusion Lymphoma Cell Line	Increased drug resistance	Phenotypic readout: cell proliferation|The authors performed positive selection screens to identify Cereblon modulating agent (CM) effectors, genes whose inactivation confers resistance to LEN, POM, or CC-122 in PEL cells.
2153	Koren I (2018)	-	protein/peptide accumulation	5	Embryonic Kidney Cell Line	Regulation of protein stability	Authors screened for genes whose KO inhibits the degradation of a GFP-peptide fusion: GIPLRVVFKHEKEDGAISTIVLRGSTDNLMDDIERAVDDGVNTFKVLTRDKRLVPGGGATEIELAKQITSYGETCPGLEQYAIKKFAEAFEAIPRQGRAR*
2156	Koren I (2018)	-	protein/peptide accumulation	5	Embryonic Kidney Cell Line	Regulation of protein stability	Authors screened for genes whose KO inhibits the degradation of a GFP-peptide fusion: GIPLRGGAPGSPGGLEEIFGSLDSLREEIEQMRRPTGTQDSPARTCQDLKLCHPELPDGEYWVDPNQGCARDAFRVFFNFTAGGETCVTPRDDVTQGRAR*
2157	Koren I (2018)	-	protein/peptide accumulation	5	Embryonic Kidney Cell Line	Regulation of protein stability	Authors screened for genes whose KO inhibits the degradation of a GFP-peptide fusion: GIPLRNVSHKLWTAAGSGHQILPFHESSKDSCKNGSSMTKCSCTLTSPPGLWTGTTSTLKDLDTSHTESPTPHDSNSHRPQLQAFITEAKLNLPTQGRAR*
2164	Koren I (2018)	-	protein/peptide accumulation	5	Embryonic Kidney Cell Line	Regulation of protein stability	Authors screened for genes whose KO inhibits the degradation of a GFP-peptide fusion: MAGEA3 (EE-end) to determine which adaptors are involved in degradation of which C-terminal motif
2020	Trimarco JD (2022)	Virus: Influenza B virus (B/Yamagata/16/1988)	response to virus	6	Lung Cancer Cell Line	Increased resistance to virus	Activation of the hit genes results in increased resistance to Influenza B
2148	Koren I (2018)	-	protein/peptide accumulation	6	Embryonic Kidney Cell Line	Regulation of protein stability	Authors screened for genes whose KO inhibits the degradation of a GFP-peptide fusion: GIPLRGPRIPDHQRTSVPENHAQSRIALALTAISLGTARPPPSMSAAGLAARMSQVPAPVPLMSLRTSSSRQFG*
2154	Koren I (2018)	-	protein/peptide accumulation	6	Embryonic Kidney Cell Line	Regulation of protein stability	Authors screened for genes whose KO inhibits the degradation of a GFP-peptide fusion: GIPLRQNSRSMEMQDLASPHTLVGGGDTPGSSKLEKSNLSSTSVTTNGTGVSLLAVKTEPLNSSETTATTGDGALDTFTGSVITSSGYSPRSAHQQGRAR*
2155	Koren I (2018)	-	protein/peptide accumulation	6	Embryonic Kidney Cell Line	Regulation of protein stability	Authors screened for genes whose KO inhibits the degradation of a GFP-peptide fusion: GIPLRKTYKRELQALQGEGEAQLPEGQKKSSVRHKLVHLTLKKKSKLTEEVTKRLHDGESTVQGNSMLEDRPTSNLEKLHFIIGNGILRPALRDEQGRAR*
2158	Koren I (2018)	-	protein/peptide accumulation	6	Embryonic Kidney Cell Line	Regulation of protein stability	Authors screened for genes whose KO inhibits the degradation of a GFP-peptide fusion: GIPLRTMADRGECVPGEQEPEPILIPRVRRAVLPQEEEGSGGGQLVTEVTKKEDSCQLGYSAGPCMGMTSRYFYNGTSMACETFQYGGCMGNGNNQGRAR*
2162	Koren I (2018)	-	protein/peptide accumulation	6	Embryonic Kidney Cell Line	Regulation of protein stability	Authors screened for genes whose KO inhibits the degradation of a GFP-peptide fusion: CDK5R1 (R-end) to determine which adaptors are involved in degradation of which C-terminal motif
1213	Ko T (2019)	Cisplatin	response to chemicals	7	Melanoma Cell Line	Increased drug resistance	KO of the hit gene results in increased resistance to cisplatin
1743	Thummuri D (2022)	Gemcitabine	response to chemicals	7	Pancreatic Adenocarcinoma Cell Line	Increased sensitivity to drug	Deletion of hit genes results in increased sensitivity to gemcitabine
2168	Koren I (2018)	-	protein/peptide accumulation	7	Embryonic Kidney Cell Line	Regulation of protein stability	Authors screened for genes whose KO inhibits the degradation of a GFP-peptide fusion: SAT1 (EE-end) to determine which adaptors are involved in degradation of which C-terminal motif
2163	Koren I (2018)	-	protein/peptide accumulation	8	Embryonic Kidney Cell Line	Regulation of protein stability	Authors screened for genes whose KO inhibits the degradation of a GFP-peptide fusion: SIL1 (R-end) to determine which adaptors are involved in degradation of which C-terminal motif
1059	Patil A (2019)	Lenalidomide	response to chemicals	10	Primary Effusion Lymphoma Cell Line	Increased drug resistance	Phenotypic readout: cell proliferation|The authors performed positive selection screens to identify Cereblon modulating agent (CM) effectors, genes whose inactivation confers resistance to LEN, POM, or CC-122 in PEL cells.
1574	Jia R (2019)	-	protein/peptide accumulation	10	Glioma Cell Line	Regulators of autophagy	The authors used a reporter in which GFP accumulated when autophagy flux was disrupted and selected for cells with high GFP. These cells were examined for enriched sgRNAs indicating that KO of the hit gene resulted in decreased autophagy flux and that the gene normally participated in autophagy flux.|This is a secondary screen focused on top hits from the genome-wide primary screen.
1748	Thummuri D (2022)	5-fluorouracil	response to chemicals	10	Pancreatic Adenocarcinoma Cell Line	Increased drug resistance	KO of the hit gene confers increased resistance to 5-FU
1569	Barghout SH (2021)	TAK-243	response to chemicals	11	Acute Myeloid Leukemia Cell Line	Increased drug resistance	KO of the hit genes confers improved growth in the presence of TAK-243
1745	Thummuri D (2022)	Niraparib	response to chemicals	12	Pancreatic Adenocarcinoma Cell Line	Increased sensitivity to drug	KO of the hit gene results in increased sensitivity to niraparib
1566	Jia R (2021)	-	protein/peptide accumulation	13	Glioma Cell Line	Regulators of LC3B	KO of the hit gene results in decreased levels of LC3B as measured by a fluorescent reporter and FACS
1046	Kabir S (2019)	AZD5991 (MCL1i)	response to chemicals	17	Lung Squamous Cell Carcinoma Cell Line	Gene inhibition increases drug sensitivity	Phenotypic readout: cell proliferation|Inhibition of hit genes resensitizes LK-2 cells to MCL1 inhibition as determined by loss of viability measured by level of apoptosis (FACS sorting based on presence of fluorescent marker)
1058	Patil A (2019)	Lenalidomide	response to chemicals	17	Primary Effusion Lymphoma Cell Line	Increased drug resistance	Phenotypic readout: cell proliferation|The authors performed positive selection screens to identify Cereblon modulating agent (CM) effectors, genes whose inactivation confers resistance to LEN, POM, or CC-122 in PEL cells.
1132	Labeau A (2020)	Virus: Dengue virus 2 Jamaica/1409/1983	response to virus	17	Chronic Myelogenous Leukemia Cell Line	Increased resistance to virus	Phenotypic readout: cell proliferation
1390	Park JS (2019)	Chlamydia trachomatis	response to bacteria	17	Colonic Adenocarcinoma Cell Line	Genes required for C. trachomatis invasion	The authors performed four replicates for genes whose loss prevented C. trachomatis invasion as measured by a fluorescent reporter. They report the replicate results separately, but considered hits to be those with a p-value<0.001 in at least two of the four replicates. Those hits have been designated for replicate 4 results.
1618	Morita K (2018)	-	protein/peptide accumulation	17	Embryonic Kidney Cell Line	Regulators of autophagy	KO of hit genes results in autophagy deficiencies.
1686	Mimura K (1970)	-	protein/peptide accumulation	17	Embryonic Kidney Cell Line	Negative regulators of autophagy	The authors used the GFP-LC3-RFP autophagic flux reporter to screen for negative regulators of autophagy
1747	Thummuri D (2022)	5-fluorouracil	response to chemicals	17	Pancreatic Adenocarcinoma Cell Line	Increased sensitivity to drug	KO of the hit gene results in increased sensitivity to 5-FU
2202	Heo JM (2019)	antimycin A/oligomycin A	protein transport	20	Cervical Adenocarcinoma Cell Line	Negative regulators of mitophagic flux	Hit genes are enriched in a population of cells with high levels of the mitophagic flux reporter mt-mkeima, suggesting that KO of the gene results in increased mitophagic flux
1018	Chang SJ (2019)	Typhoid Toxin	response to toxin	21	Embryonic Kidney Cell Line	Increased resistance to toxin	Phenotypic readout: cell proliferation|these results are from a screen using the Geckov2 sub-pool A library to screen HEK293T cells for genes whose loss confers resistance to typhoid toxin
1575	Jia R (2019)	-	protein/peptide accumulation	22	Glioma Cell Line	Regulators of LC3B ubiquitination	Authors used a GFP LC3B reporter to look for genes whose KO results in accumulation of LC3B suggesting the gene participates in LC3B ubiquitination and degradation
1212	Ko T (2019)	Cisplatin	response to chemicals	24	Melanoma Cell Line	Increased sensitivity to drug	KO of the hit genes results in increased sensitivity to cisplatin
1897	Oreskovic E (2022)	-	protein/peptide accumulation	25	Mammary Epithelial Cell Line	Negative regulators of PD-L1 expression	Hit genes are those whose KO results in high PD-L1 expression, suggesting the gene normally negatively regulates PD-L1 expression
1898	Oreskovic E (2022)	Interferon gamma	protein/peptide accumulation	25	Mammary Epithelial Cell Line	Negative regulators of PD-L1 expression in the presence of IFNgamma	Hit genes are those whose KO results in high PD-L1 expression, suggesting the gene normally negatively regulates PD-L1 expression
1019	Chang SJ (2019)	Typhoid Toxin	response to toxin	27	Embryonic Kidney Cell Line	Increased resistance to toxin	Phenotypic readout: cell proliferation|these results are from a screen using the Geckov2 sub-pool B library to screen HEK293T cells for genes whose loss confers resistance to typhoid toxin
1568	Barghout SH (2021)	TAK-243	response to chemicals	34	Acute Myeloid Leukemia Cell Line	Increased drug resistance	KO of the hit genes confers improved growth in the presence of TAK-243
2204	Heo JM (2019)	antimycin A/oligomycin A	protein transport	38	Cervical Adenocarcinoma Cell Line	Positive regulators of mitophagic flux	Hit genes are enriched in a population of cells with low levels of the mitophagic flux reporter mt-mkeima, suggesting that KO of the gene results in decreased mitophagic flux
1451	Thomsen EA (2020)	Rituximab	response to chemicals	44	Diffuse Large B-cell Lymphoma Cell	Increased resistance to chimeric monoclonal antibody	Hit genes are genes whose loss confers increased resistance to a chimeric monoclonal antibody against CD20 (Rituximab) followed by short exposure to CDC (complement-dependent cytotoxicity) conditions in a diffuse large B-cell lymphoma cell line
2206	Heo JM (2019)	antimycin A/oligomycin A	protein transport	51	Cervical Adenocarcinoma Cell Line	Positive regulators of mitophagic flux	Hit genes are enriched in a population of cells with low levels of the mitophagic flux reporter mt-mkeima, suggesting that KO of the gene results in decreased mitophagic flux
1660	Gao S (2021)	-	cell proliferation	59	Colonic Cancer Cell Line	Cell-essential genes	Authors screened for essential genes in colon CSC-enriched spheroids
2205	Heo JM (2019)	antimycin A/oligomycin A	protein transport	64	Cervical Adenocarcinoma Cell Line	Positive regulators of mitophagic flux	Hit genes are enriched in a population of cells with low levels of the mitophagic flux reporter mt-mkeima, suggesting that KO of the gene results in decreased mitophagic flux
1426	van den Boomen DJH (2020)	-	protein/peptide accumulation	103	Cervical Adenocarcinoma Cell Line	Cellular cholesterol level maintenance genes	CRISPR knockout of these genes is predicted to induce spontaneous cholesterol depletion, SREBP2 activation and therefore HMGCS1-Clover (reporter) upregulation
1045	Kabir S (2019)	AZD5576 (CDK9i)	response to chemicals	110	Lung Squamous Cell Carcinoma Cell Line	Gene inhibition increases drug sensitivity	Phenotypic readout: cell proliferation|Inhibition of hit genes resensitize LK-2 cells to CDK9 inhibition as determined by loss of viability measured by level of apoptosis (FACS sorting based on presence of fluorescent marker)
2203	Heo JM (2019)	antimycin A/oligomycin A	protein transport	111	Cervical Adenocarcinoma Cell Line	Negative regulators of mitophagic flux	Hit genes are enriched in a population of cells with high levels of the mitophagic flux reporter mt-mkeima, suggesting that KO of the gene results in increased mitophagic flux
1425	van den Boomen DJH (2020)	-	protein/peptide accumulation	114	Cervical Adenocarcinoma Cell Line	Cellular cholesterol level maintenance genes	CRISPR knockout of these genes is predicted to induce spontaneous cholesterol depletion, SREBP2 activation and therefore HMGCS1-Clover (reporter) upregulation
1150	Han J (2018)	Virus: Influenza A virus (A/Viet Nam/1203/2004(H5N1))	response to virus	119	Lung Cancer Cell Line	Increased resistance to virus	Phenotypic readout: cell proliferation|cells were exposed to 5 rounds of infection with no expansion time between rounds
1661	Gao S (2021)	-	cell proliferation	121	Colonic Cancer Cell Line	Cell-essential genes	Authors screened for essential genes in colon CSC-enriched spheroids
1524	Sharon DM (2020)	Virus: Influenza A (A/Puerto Rico/8/1934(H1N1)	response to virus	124	Embryonic Kidney Cell Line	Viral restriction factors	KO of the hit gene results in increased presence of viral reporter in a FACs sorted population suggesting the gene normally functions as a viral restriction factor
1355	Hinze L (2019)	Aspariginase	response to chemicals	127	Lymphoma or Leukaemia Cell Line	Increased sensitivity to drug	KO of hit genes results in increased sensitivity to asparaginase
1429	Holmes DL (2020)	Virus: Human gammaherpesvirus 8 (Kaposi's sarcoma-associated herpesvirus KSHV)	response to virus	146	microvascular endothelial cell line	Decreased resistance to virus	KO of hit genes results in decreased growth in cells latently infected with KSHV
1480	Zhang H (2020)	Salmonella enterica serovar Typhimurium	response to bacteria	147	Colonic Adenocarcinoma Cell Line	Increased resistance to bacteria	KO of the hit gene results in improved growth in the presence of Salmonella enterica serovar Typhimurium, suggesting normal function of the gene is needed for cytotoxicity|The authors performed the screen using two Avana sub-libraries, these are the results from sub-library B
1801	Khan DH (2020)	-	cell proliferation	147	Acute Myeloid Leukemia Cell Line	Cell-essential genes	Authors screened a genome-wide library for genes whose KO resulted in decreased proliferation in acute myeloid leukemia but only published results for the mitochondrial subset they were focused on
1479	Zhang H (2020)	Salmonella enterica serovar Typhimurium	response to bacteria	154	Colonic Adenocarcinoma Cell Line	Increased resistance to bacteria	KO of the hit gene results in improved growth in the presence of Salmonella enterica serovar Typhimurium, suggesting normal function of the gene is needed for cytotoxicity|The authors performed the screen using two Avana sub-libraries, these are the results from sub-library A
1725	Condon KJ (2021)	-	protein/peptide accumulation	173	Embryonic Kidney Cell Line	mTORC1 activation	To identify genes that contribute to mTORC1 activation, the authors used a fluorescence-activated cell sorting (FACS)-based CRISPR-Cas9 screening strategy that uses the phosphorylation of rpS6, a well-established marker of mTORC1 activity, as a readout|Hit genes are positive regulators of mTORC1 activity|Screen performed in AMPK double knock-out cells
1713	Lee DH (2021)	Cultured in the absence of GM-CSF	cell proliferation	184	Erythroleukemia Cell Line	Growth restrictive genes	The authors screened for genes whose KO conferred cytokine -independent growth in acute myeloid leukemia
1561	Kulsuptrakul J (2021)	Virus: Human hepatitis A virus HM175	response to virus	206	Huh-7 Cell	Increased resistance to virus	KO of hit genes results in increased growth in the presence of Hepatitis A Vius HM175/18f
1115	Xu S (2019)	Gemcitabine	response to chemicals	210	Gall Bladder Cancer Cell Line	Increased drug resistance	Phenotypic readout: cell proliferation
1214	Ko T (2019)	-	cell proliferation	216	Melanoma Cell Line	Cell-essential genes	-
1193	Fei T (2019)	-	cell proliferation	281	Prostate Cancer Cell Line	Cell-essential genes	-
1220	Wang R (2020)	Virus: SARS-CoV-2 (Severe acute respiratory syndrome coronavirus 2)	response to virus	431	Huh-7 Cell	Increased resistance to virus	KO of hit genes results in increased resistance to SARS-CoV-2|Huh7.5.1 cells harboring a bicistronic ACE2-IRES-TMPRSS2 construct were used as these cells sustained efficient infection that led to widespread cell death, while still allowing the survival of a small number of cells
371	Cheng J (2017)	-	cell proliferation	481	Cancer Cell Line	Cell-essential genes	MKL-1 cells are a Merkel cell carcinoma (MCC) cell line that contains integrated copies of Merkel cell polyomavirus DNA that express a truncated form of Large T antigen (LT) and an intact Small T antigen (ST)
1149	Han J (2018)	Virus: Influenza A virus (A/Viet Nam/1203/2004(H5N1))	response to virus	501	Lung Cancer Cell Line	Increased resistance to virus	Phenotypic readout: cell proliferation|cells were exposed to 5 rounds of infection with recovery time between rounds
1298	Chai AWY (2020)	-	cell proliferation	525	Oral Squamous Cell Carcinoma Cell Line	Cell-essential genes	Authors screened for genes whose KO resulted in decreased fitness in this oral squamous carcinoma cell line
1192	Fei T (2019)	-	cell proliferation	528	Breast Cancer Cell Line	Cell-essential genes	-
1017	Flint M (2019)	Virus: Ebola virus (Mayinga strain)	response to virus	538	Huh-7 Cell	Increased resistance to virus	Phenotypic readout: cell proliferation|The authors exposed cells to the Ebola virus (Mayinga strain) and looked for cells whose sgRNA were enriched in the exposed cell pool, indicating loss of knock-out of the gene target protects cells from infection and subsequent death
1297	Chai AWY (2020)	-	cell proliferation	554	Oral Squamous Cell Carcinoma Cell Line	Cell-essential genes	Authors screened for genes whose KO resulted in decreased fitness in this oral squamous carcinoma cell line
1109	Shifrut E (2018)	-	protein/peptide accumulation	559	Regulatory T cell	T cell proliferation inhibition genes	in order to screen primary human T cells the authors introduce traceable sgRNA cassettes by lentivirus followed by electroporation with Cas9 protein, this technique is termed SLICE in their paper|authors use fluorescent dye (CFSE) to differentiate proliferating cells
1221	Wang R (2020)	Virus: HCoV-OC43 (Human coronavirus OC43)	response to virus	561	Huh-7 Cell	Increased resistance to virus	KO of hit genes results in increased resistance to HCoV-OC43
1222	Wang R (2020)	Virus: HCoV-229E (Human coronavirus 229E)	response to virus	597	Huh-7 Cell	Increased resistance to virus	KO of hit genes results in increased resistance to HCoV-229E
1110	Shifrut E (2018)	CGS-21680	protein/peptide accumulation	618	Regulatory T cell	Increased T cell resistance to immunosuppressive factor	in order to screen primary human T cells the authors introduce traceable sgRNA cassettes by lentivirus followed by electroporation with Cas9 protein, this technique is termed SLICE in their paper|authors use fluorescent dye (CFSE) to differentiate proliferating cells
1302	Chai AWY (2020)	-	cell proliferation	779	Oral Squamous Cell Carcinoma Cell Line	Cell-essential genes	Authors screened for genes whose KO resulted in decreased fitness in this oral squamous carcinoma cell line
1148	Han J (2018)	Virus: Influenza A virus (A/Viet Nam/1203/2004(H5N1))	response to virus	798	Lung Cancer Cell Line	Increased resistance to virus	Phenotypic readout: cell proliferation|cells were exposed to 2 rounds of infection with recovery time between rounds
1361	Nechiporuk T (2019)	Venetoclax	response to chemicals	877	Acute Myeloid Leukemia Cell Line	Increased drug resistance	KO of the hit genes confers resistance to venetoclax
1362	Nechiporuk T (2019)	Venetoclax	response to chemicals	916	Acute Myeloid Leukemia Cell Line	Increased drug resistance	KO of the hit genes confers resistance to venetoclax
1573	Jia R (2019)	-	protein/peptide accumulation	917	Glioma Cell Line	Regulators of autophagy	The authors used a reporter in which GFP accumulated when autophagy flux was disrupted and selected for cells with high GFP. These cells were examined for enriched sgRNAs indicating that KO of the hit gene resulted in decreased autophagy flux and that the gene normally participated in autophagy flux.
1209	Dukhovny A (2019)	Virus: Zika virus	response to virus	936	Hepatoma Cell Line	Activation increases resistance to the virus	activation of the hit gene increases cell proliferation in the presence of Zika virus
1434	Trinh MN (2020)	-	protein/peptide accumulation	938	Immortal Cell Line	LDL-derived cholesterol transport to the ER genes	KO of the hit genes prevents transport of LDL-derived cholesterol to the ER as measured by transcription of the LDLR protein by a fluorescent-tagged antibody
1363	Nechiporuk T (2019)	Venetoclax	response to chemicals	951	Acute Myeloid Leukemia Cell Line	Increased drug resistance	KO of the hit genes confers resistance to venetoclax
1210	Dukhovny A (2019)	Virus: Zika virus	response to virus	957	Hepatoma Cell Line	Activation increases resistance to the virus	activation of the hit gene increases cell proliferation in the presence of Zika virus
1308	Chai AWY (2020)	-	cell proliferation	961	Cancer Cell Line	Cell-essential genes	Authors screened for genes whose KO resulted in decreased fitness in this oral squamous carcinoma cell line
1293	Chai AWY (2020)	-	cell proliferation	993	Oral Squamous Cell Carcinoma Cell Line	Cell-essential genes	Authors screened for genes whose KO resulted in decreased fitness in this oral squamous carcinoma cell line
1310	Chai AWY (2020)	-	cell proliferation	1028	Oral Squamous Cell Carcinoma Cell Line	Cell-essential genes	Authors screened for genes whose KO resulted in decreased fitness in this oral squamous carcinoma cell line
1301	Chai AWY (2020)	-	cell proliferation	1033	Oral Squamous Cell Carcinoma Cell Line	Cell-essential genes	Authors screened for genes whose KO resulted in decreased fitness in this oral squamous carcinoma cell line
1669	Giovannucci TA (2021)	CBK77	response to chemicals	1040	Melanoma Cell Line	Increased drug resistance	Authors screened the Brunello library for genes whose KO conferred resistance to CBK77
1296	Chai AWY (2020)	-	cell proliferation	1082	Oral Squamous Cell Carcinoma Cell Line	Cell-essential genes	Authors screened for genes whose KO resulted in decreased fitness in this oral squamous carcinoma cell line
1294	Chai AWY (2020)	-	cell proliferation	1109	Oral Squamous Cell Carcinoma Cell Line	Cell-essential genes	Authors screened for genes whose KO resulted in decreased fitness in this oral squamous carcinoma cell line
1304	Chai AWY (2020)	-	cell proliferation	1131	Oral Squamous Cell Carcinoma Cell Line	Cell-essential genes	Authors screened for genes whose KO resulted in decreased fitness in this oral squamous carcinoma cell line
1300	Chai AWY (2020)	-	cell proliferation	1133	Oral Squamous Cell Carcinoma Cell Line	Cell-essential genes	Authors screened for genes whose KO resulted in decreased fitness in this oral squamous carcinoma cell line
1292	Chai AWY (2020)	-	cell proliferation	1140	Oral Squamous Cell Carcinoma Cell Line	Cell-essential genes	Authors screened for genes whose KO resulted in decreased fitness in this oral squamous carcinoma cell line
1311	Chai AWY (2020)	-	cell proliferation	1188	Oral Squamous Cell Carcinoma Cell Line	Cell-essential genes	Authors screened for genes whose KO resulted in decreased fitness in this oral squamous carcinoma cell line
1295	Chai AWY (2020)	-	cell proliferation	1192	Oral Squamous Cell Carcinoma Cell Line	Cell-essential genes	Authors screened for genes whose KO resulted in decreased fitness in this oral squamous carcinoma cell line
1306	Chai AWY (2020)	-	cell proliferation	1229	Tongue Cancer Cell Line	Cell-essential genes	Authors screened for genes whose KO resulted in decreased fitness in this oral squamous carcinoma cell line
1299	Chai AWY (2020)	-	cell proliferation	1234	Oral Squamous Cell Carcinoma Cell Line	Cell-essential genes	Authors screened for genes whose KO resulted in decreased fitness in this oral squamous carcinoma cell line
1303	Chai AWY (2020)	-	cell proliferation	1269	Oral Squamous Cell Carcinoma Cell Line	Cell-essential genes	Authors screened for genes whose KO resulted in decreased fitness in this oral squamous carcinoma cell line
1307	Chai AWY (2020)	-	cell proliferation	1321	Tongue Cancer Cell Line	Cell-essential genes	Authors screened for genes whose KO resulted in decreased fitness in this oral squamous carcinoma cell line
1312	Chai AWY (2020)	-	cell proliferation	1362	Oral Squamous Cell Carcinoma Cell Line	Cell-essential genes	Authors screened for genes whose KO resulted in decreased fitness in this oral squamous carcinoma cell line
1309	Chai AWY (2020)	-	cell proliferation	1383	Oral Squamous Cell Carcinoma Cell Line	Cell-essential genes	Authors screened for genes whose KO resulted in decreased fitness in this oral squamous carcinoma cell line
1305	Chai AWY (2020)	-	cell proliferation	1399	Oral Squamous Cell Carcinoma Cell Line	Cell-essential genes	Authors screened for genes whose KO resulted in decreased fitness in this oral squamous carcinoma cell line
1430	Holmes DL (2020)	Virus: Human gammaherpesvirus 8 (Kaposi's sarcoma-associated herpesvirus KSHV)	response to virus	1631	microvascular endothelial cell line	Decreased resistance to virus	KO of hit genes results in decreased viability in cells latently infected with KSHV

### Sheet: ST8 Hypothesis-free LoF-IV
BioGRID_ORCS_exposure_id	human in-vivo phenotype (UK Biobank)	GPAT_beta_fe	GPAT_se_fe	GPAT_pval_fe	GPAT_n_genes	AUTHOR	CONDITION_NAME	IN-VITRO PHENOTYPE	NUMBER_OF_HITS	CELL_TYPE	SCREEN_RATIONALE	NOTES
1713	Lymphocyte percentage	-0.0331838	0.00432778	1.75207e-14	101	Lee DH (2021)	Cultured in the absence of GM-CSF	cell proliferation	184	Erythroleukemia Cell Line	Growth restrictive genes	The authors screened for genes whose KO conferred cytokine -independent growth in acute myeloid leukemia
1115	Triglycerides	-0.0200627	0.00266372	5.00207e-14	189	Xu S (2019)	Gemcitabine	response to chemicals	210	Gall Bladder Cancer Cell Line	Increased drug resistance	Phenotypic readout: cell proliferation
1193	Erythrocyte distribution width	-0.0125027	0.00181253	5.27745e-12	236	Fei T (2019)	-	cell proliferation	281	Prostate Cancer Cell Line	Cell-essential genes	-
1295	Erythrocyte distribution width	-0.00476944	0.000725751	4.97358e-11	1069	Chai AWY (2020)	-	cell proliferation	1192	Oral Squamous Cell Carcinoma Cell Line	Cell-essential genes	Authors screened for genes whose KO resulted in decreased fitness in this oral squamous carcinoma cell line
1309	Erythrocyte distribution width	-0.00370269	0.000569885	8.17936e-11	1256	Chai AWY (2020)	-	cell proliferation	1383	Oral Squamous Cell Carcinoma Cell Line	Cell-essential genes	Authors screened for genes whose KO resulted in decreased fitness in this oral squamous carcinoma cell line
1312	Erythrocyte distribution width	-0.00383712	0.000595239	1.14574e-10	1226	Chai AWY (2020)	-	cell proliferation	1362	Oral Squamous Cell Carcinoma Cell Line	Cell-essential genes	Authors screened for genes whose KO resulted in decreased fitness in this oral squamous carcinoma cell line
1299	Erythrocyte distribution width	-0.00606781	0.000948781	1.60154e-10	1112	Chai AWY (2020)	-	cell proliferation	1234	Oral Squamous Cell Carcinoma Cell Line	Cell-essential genes	Authors screened for genes whose KO resulted in decreased fitness in this oral squamous carcinoma cell line
1292	Erythrocyte distribution width	-0.0034678	0.000544222	1.86552e-10	1030	Chai AWY (2020)	-	cell proliferation	1140	Oral Squamous Cell Carcinoma Cell Line	Cell-essential genes	Authors screened for genes whose KO resulted in decreased fitness in this oral squamous carcinoma cell line
1311	Erythrocyte distribution width	-0.00309855	0.000486882	1.96471e-10	1077	Chai AWY (2020)	-	cell proliferation	1188	Oral Squamous Cell Carcinoma Cell Line	Cell-essential genes	Authors screened for genes whose KO resulted in decreased fitness in this oral squamous carcinoma cell line
1304	Erythrocyte distribution width	-0.00333285	0.000530483	3.32817e-10	1014	Chai AWY (2020)	-	cell proliferation	1131	Oral Squamous Cell Carcinoma Cell Line	Cell-essential genes	Authors screened for genes whose KO resulted in decreased fitness in this oral squamous carcinoma cell line
1294	Erythrocyte distribution width	-0.00466885	0.000753768	5.865e-10	998	Chai AWY (2020)	-	cell proliferation	1109	Oral Squamous Cell Carcinoma Cell Line	Cell-essential genes	Authors screened for genes whose KO resulted in decreased fitness in this oral squamous carcinoma cell line
1306	Erythrocyte distribution width	-0.00456441	0.000740729	7.18051e-10	1106	Chai AWY (2020)	-	cell proliferation	1229	Tongue Cancer Cell Line	Cell-essential genes	Authors screened for genes whose KO resulted in decreased fitness in this oral squamous carcinoma cell line
1296	Erythrocyte distribution width	-0.00737609	0.00122817	1.90439e-09	967	Chai AWY (2020)	-	cell proliferation	1082	Oral Squamous Cell Carcinoma Cell Line	Cell-essential genes	Authors screened for genes whose KO resulted in decreased fitness in this oral squamous carcinoma cell line
1713	Neutrophil percentage	0.0253222	0.00433734	5.27717e-09	101	Lee DH (2021)	Cultured in the absence of GM-CSF	cell proliferation	184	Erythroleukemia Cell Line	Growth restrictive genes	The authors screened for genes whose KO conferred cytokine -independent growth in acute myeloid leukemia
1300	Erythrocyte distribution width	-0.00631316	0.00108877	6.69416e-09	1017	Chai AWY (2020)	-	cell proliferation	1133	Oral Squamous Cell Carcinoma Cell Line	Cell-essential genes	Authors screened for genes whose KO resulted in decreased fitness in this oral squamous carcinoma cell line
1308	Erythrocyte distribution width	-0.00621951	0.00107542	7.32444e-09	868	Chai AWY (2020)	-	cell proliferation	961	Cancer Cell Line	Cell-essential genes	Authors screened for genes whose KO resulted in decreased fitness in this oral squamous carcinoma cell line
1303	Erythrocyte distribution width	-0.00423925	0.000736121	8.46656e-09	1139	Chai AWY (2020)	-	cell proliferation	1269	Oral Squamous Cell Carcinoma Cell Line	Cell-essential genes	Authors screened for genes whose KO resulted in decreased fitness in this oral squamous carcinoma cell line
2167	Standing height	-0.100662	0.0175489	9.69095e-09	2	Koren I (2018)	-	protein/peptide accumulation	2	Embryonic Kidney Cell Line	Regulation of protein stability	Authors screened for genes whose KO inhibits the degradation of a GFP-peptide fusion: NPPB (R-3 motif) to determine which adaptors are involved in degradation of which C-terminal motif
2165	Standing height	-0.11054	0.0192741	9.74164e-09	2	Koren I (2018)	-	protein/peptide accumulation	2	Embryonic Kidney Cell Line	Regulation of protein stability	Authors screened for genes whose KO inhibits the degradation of a GFP-peptide fusion: MGAT2 (R-3 motif) to determine which adaptors are involved in degradation of which C-terminal motif
1305	Erythrocyte distribution width	-0.0032799	0.000583607	1.90909e-08	1270	Chai AWY (2020)	-	cell proliferation	1399	Oral Squamous Cell Carcinoma Cell Line	Cell-essential genes	Authors screened for genes whose KO resulted in decreased fitness in this oral squamous carcinoma cell line
2166	Standing height	-0.0972391	0.0173266	1.99838e-08	1	Koren I (2018)	-	protein/peptide accumulation	1	Embryonic Kidney Cell Line	Regulation of protein stability	Authors screened for genes whose KO inhibits the degradation of a GFP-peptide fusion: MSRB2 (R-3 motif) to determine which adaptors are involved in degradation of which C-terminal motif
1192	Erythrocyte distribution width	-0.0103454	0.00185555	2.46993e-08	446	Fei T (2019)	-	cell proliferation	528	Breast Cancer Cell Line	Cell-essential genes	-
1310	Erythrocyte distribution width	-0.00526368	0.000945386	2.58032e-08	927	Chai AWY (2020)	-	cell proliferation	1028	Oral Squamous Cell Carcinoma Cell Line	Cell-essential genes	Authors screened for genes whose KO resulted in decreased fitness in this oral squamous carcinoma cell line
1301	Erythrocyte distribution width	-0.00446103	0.000801823	2.64254e-08	924	Chai AWY (2020)	-	cell proliferation	1033	Oral Squamous Cell Carcinoma Cell Line	Cell-essential genes	Authors screened for genes whose KO resulted in decreased fitness in this oral squamous carcinoma cell line
1307	Erythrocyte distribution width	-0.00424698	0.000779377	5.05975e-08	1183	Chai AWY (2020)	-	cell proliferation	1321	Tongue Cancer Cell Line	Cell-essential genes	Authors screened for genes whose KO resulted in decreased fitness in this oral squamous carcinoma cell line
1293	Erythrocyte distribution width	-0.0063342	0.00120282	1.39318e-07	890	Chai AWY (2020)	-	cell proliferation	993	Oral Squamous Cell Carcinoma Cell Line	Cell-essential genes	Authors screened for genes whose KO resulted in decreased fitness in this oral squamous carcinoma cell line
1297	Erythrocyte distribution width	-0.0139536	0.00265671	1.50273e-07	473	Chai AWY (2020)	-	cell proliferation	554	Oral Squamous Cell Carcinoma Cell Line	Cell-essential genes	Authors screened for genes whose KO resulted in decreased fitness in this oral squamous carcinoma cell line
1713	Neutrophil percentage	0.0209445	0.00431819	1.23277e-06	101	Lee DH (2021)	Cultured in the absence of GM-CSF	cell proliferation	184	Erythroleukemia Cell Line	Growth restrictive genes	The authors screened for genes whose KO conferred cytokine -independent growth in acute myeloid leukemia
1292	Cystatin	-0.00257664	0.00054201	1.99577e-06	1028	Chai AWY (2020)	-	cell proliferation	1140	Oral Squamous Cell Carcinoma Cell Line	Cell-essential genes	Authors screened for genes whose KO resulted in decreased fitness in this oral squamous carcinoma cell line
1661	Erythrocyte distribution width	-0.0144911	0.0030806	2.55113e-06	98	Gao S (2021)	-	cell proliferation	121	Colonic Cancer Cell Line	Cell-essential genes	Authors screened for essential genes in colon CSC-enriched spheroids
1573	Platelet count	-0.00653226	0.00143005	4.92725e-06	79	Jia R (2019)	-	protein/peptide accumulation	917	Glioma Cell Line	Regulators of autophagy	The authors used a reporter in which GFP accumulated when autophagy flux was disrupted and selected for cells with high GFP. These cells were examined for enriched sgRNAs indicating that KO of the hit gene resulted in decreased autophagy flux and that the gene normally participated in autophagy flux.

### Sheet: ST9 GPAT simulations
GPAT simulation results (N = 100)
Model	GPAT IVW	MR Egger	MR Egger Intercept
	Ratio of estimate scaled against simulated effect (95% CI)	Ratio of estimate scaled against simulated effect (95% CI)	Median P-value
True causal estimate1	1	1	N/A
Baseline	0.56 (0.54, 0.58)	0.44 (0.38, 0.49)	0.33
Balanced pleiotropy	0.59 (0.54, 0.64)	0.54 (0.37, 0.70)	0.45
Unbalanced pleiotropy	2.65 (2.59, 2.71)	0.51 (0.33, 0.70)	0.007
Phenotypic pleiotropy	1.73 (1.70, 1.76)	1.39 (1.33, 1.45)	0.16
1 all estimates are expected to be biased downwards by ~40% due to not controlling for differences in magnitude of effect between experimental and LoF perturbations.

### Sheet: ST10 UKB phenotypes
human in-vivo phenotype (UK Biobank)	UK Biobank Data Showcase ID
Standing height	50
BMI	21001
Waist circumference	48
Whole body fat mass	23100
FEV1/FVC ratio	20258
Leukocyte count	3000
Erythrocyte count	30010
Platelet count	30080
Lymphocyte count	30120
Monocyte count	30130
Neutrophil count	30140
Eosinophil count	30150
Basophil count	30160
Reticulocyte count	30240
Lymphocyte percentage	30180
Monocyte percentage	30190
Neutrophil percentage	30200
Eosinophil percentage	30210
Basophil percentage	30220
Reticulocyte percentage	30240
Haemoglobin concentration	30020
Haemoglobin percentage	30030
Mean corpuscular volume	30040
Mean corpuscular haemoglobin	30050
Mean corpuscular haemoglobin concentration	30060
Erthrocyte distribution width	20070
Platelet crit	30090
Mean platelet thrombocyte volume	30100
Platelet distribution width	30110
Mean reticulocyte volume	30260
Mean sphered cell volume	30270
Immature reticulocyte fraction	30280
High light scatter reticulocyte percentage	30290
High light scatter reticulocyte count	30300
Albumin	30600
Alanine aminotransferase	30620
Alkaline phosphatase	30610
Apolipoprotein A	30630
Apolipoprotein B	30640
Aspartate aminotransferase	30650
Bilirubin (direct)	30660
Calcium	30680
Cholesterol	30690
Creatinine	30700
CRP	30710
Cystatin	30720
Gamma glutamyltransferase	30730
Glucose	30740
Hba1c	30750
HDL-cholesterol	30760
IGF-1	30770
LDL-cholesterol (direct)	30780
Lipoprotein A	30790
Oestradiol	30800
Phosphate	30810
Rheumatoid factor	30820
SHBG	30830
Testosterone	30850
Total bilirubin	30840
Total protein	30860
Triglycerides	30870
Urate	30880
Urea	30670
Vitamin D	30890
Creatinine in Urine	30510
Non-albumin protein	30860, 30600
Potassium in urine	30520
Microalbumin in urine	30500
Sodium in urine	30530
